# Leveraging genome-enabled growth models to study shoot growth responses to water deficit in rice

**DOI:** 10.1101/690479

**Authors:** Malachy Campbell, Alexandre Grondin, Harkamal Walia, Gota Morota

## Abstract

Elucidating genotype-by-environment interactions (G×E) and partitioning its contribution to the phenotypic variation remains a long standing challenge for plant scientists. Recent quantitative genetic frameworks have improved predictions of G× E responses. However, these models do not explicitly consider the processes that give rise to G×E. To overcome this limitation, we propose a novel framework to elucidate the genetic basis of dynamic shoot growth trajectories under contrasting water regimes using genome-wide markers to model genotype-specific shoot growth trajectories as a function of soil water availability. A rice diversity panel was phenotyped daily over a period of twenty-one days during the early vegetative stage using an automated, high-throughput image-based, phenotyping platform that enabled us to estimate daily shoot biomass and soil water content. Using these data, we modeled shoot growth as a function of time and soil water content, and were able to determine the soil water content and/or time point where an inflection in the growth trajectory occurred. We found that larger, more vigorous plants tend to exhibit an earlier repression in growth compared to smaller, slow growing plants, indicating a potential trade off between early vigor and tolerance to prolonged water deficits. We integrated the growth model within a hierarchical Bayesian framework and used marker information to estimate model parameters and the associated loci through genome-wide association analysis. Genomic inference for model parameters and time of inflection (TOI) identified several candidate genes. Among them an aquaporin, *OsPIP1;1* was identified as a candidate for time of inflection under drought and showed significantly lower expression in accessions exhibiting later TOI in drought. This study is the first to utilize a genome-enabled growth model to study drought responses in rice, and presents a new approach to jointly model dynamic morpho-physiological responses and environmental covariates.
