## Supplemental File S2 for "Leveraging genome-enabled growth models to study shoot growth responses to water deficit in rice"

### Sheet: FileS2
NSFTV.ID	PSAmax Control	r Control	Alpha control	PSAmax Drought	r Drought	Alpha Drought
NSFTV_1	543361	1.90554	1.62058	174838	1.09632	0.833382
NSFTV_10	471831	1.98642	1.6942	158786	1.1262	0.719783
NSFTV_101	495307	2.00639	1.90018	184308	1.13215	0.709177
NSFTV_102	881865	1.87809	0.612619	216583	1.21284	0.888985
NSFTV_103	520542	1.94501	1.46416	163589	1.15369	0.700651
NSFTV_104	558349	1.93525	1.50296	161837	1.10311	0.825139
NSFTV_105	771914	1.96127	1.42576	217439	1.10774	1.02616
NSFTV_106	1.28603e+06	1.83045	0.364267	233027	1.1539	1.07291
NSFTV_107	673218	1.98004	1.65387	204696	1.04853	0.898574
NSFTV_109	872176	1.86305	0.62248	217416	1.17677	1.03597
NSFTV_11	994886	1.82937	0.615398	233125	1.13792	0.895538
NSFTV_112	732348	1.91729	1.21461	217299	1.15374	0.809236
NSFTV_113	554747	1.93628	1.70187	176418	1.08432	0.959367
NSFTV_114	623095	1.99153	1.47685	197619	1.12037	0.892425
NSFTV_116	629104	1.99371	1.78092	203959	1.07412	0.843309
NSFTV_117	948462	1.88761	0.786971	243426	1.1857	0.953547
NSFTV_118	576761	1.94553	1.74825	183381	1.08825	0.895261
NSFTV_120	728467	2.00624	1.49912	218986	1.12202	0.85499
NSFTV_121	586023	1.91448	1.43812	182243	1.10374	0.902564
NSFTV_122	615493	2.01184	1.66733	189753	1.09139	0.818202
NSFTV_123	804883	1.87633	0.969526	239012	1.18216	0.791258
NSFTV_124	841514	1.88125	0.8603	225130	1.16645	0.746119
NSFTV_125	906887	1.84837	0.972224	256454	1.15094	0.923694
NSFTV_128	540016	1.95525	1.5793	175088	1.08381	0.903535
NSFTV_129	807755	1.87222	0.946003	239792	1.17557	0.801051
NSFTV_13	891706	1.86589	0.880069	221082	1.12251	1.04065
NSFTV_130	805577	1.87323	0.954512	239567	1.17878	0.787846
NSFTV_131	876575	1.94389	1.07236	231810	1.12184	1.03479
NSFTV_132	898146	1.92413	0.919696	223147	1.1973	0.906388
NSFTV_133	558546	2.02235	1.83485	174017	1.08588	0.901652
NSFTV_134	571698	1.95204	1.61395	181072	1.09368	0.890822
NSFTV_135	728093	1.9938	1.44423	211538	1.09319	0.839833
NSFTV_139	454604	1.98171	1.98131	175489	1.11791	0.688266
NSFTV_14	716119	1.98007	1.27256	199908	1.17872	1.04771
NSFTV_140	576264	1.94893	1.56612	201190	1.12992	0.779682
NSFTV_141	933916	1.90152	0.824615	234171	1.20493	1.10422
NSFTV_142	706269	1.95144	1.19182	212347	1.1433	0.990414
NSFTV_143	496981	1.96504	1.55679	167937	1.14284	0.696303
NSFTV_144	498938	1.96414	1.50541	168689	1.15585	0.695423
NSFTV_145	735809	1.93744	1.20735	218616	1.1899	0.837285
NSFTV_146	802984	1.97328	1.08878	228542	1.21313	0.872943
NSFTV_147	520317	2.00313	1.83595	190925	1.1609	0.761882
NSFTV_148	926790	1.81286	0.708615	217725	1.08279	1.10103
NSFTV_149	541865	1.98493	1.82877	190453	1.09597	0.867189
NSFTV_15	479854	1.98044	1.67165	157250	1.12239	0.74297
NSFTV_150	478219	1.9612	1.83761	201754	1.13514	0.601715
NSFTV_151	526213	1.96534	1.37792	183408	1.13644	0.60264
NSFTV_152	789362	1.88969	1.02446	212221	1.11804	0.984417
NSFTV_153	825815	1.8578	0.793301	212938	1.14305	0.995414
NSFTV_154	635291	1.96126	1.67432	203495	1.09138	1.01019
NSFTV_155	619753	1.93908	1.53872	173139	1.1153	0.959367
NSFTV_156	966409	1.87374	0.636447	238998	1.18471	0.825679
NSFTV_157	488359	1.95617	1.46718	164162	1.14176	0.715973
NSFTV_158	487935	1.96645	1.57967	160723	1.14176	0.672577
NSFTV_159	815859	2.01027	1.16509	234464	1.21161	0.864799
NSFTV_16	630578	1.8012	1.3051	208524	1.0989	0.763867
NSFTV_160	614666	1.86072	1.4519	216932	1.13789	0.700283
NSFTV_161	781064	1.91435	1.00407	214496	1.15423	0.823118
NSFTV_162	778951	1.92832	0.77319	210541	1.21659	0.958653
NSFTV_163	725600	2.00231	1.25572	215135	1.14014	0.947738
NSFTV_164	505168	2.02364	2.02858	175223	1.0988	0.890204
NSFTV_165	615682	1.99175	1.73626	204612	1.09707	0.938209
NSFTV_166	680661	1.86274	1.28444	201683	1.07313	0.95241
NSFTV_167	483746	2.01774	1.90283	179087	1.11874	0.649541
NSFTV_168	666390	1.83767	1.27232	193166	1.07315	1.00236
NSFTV_169	614459	1.97045	1.74421	194114	1.09323	0.893923
NSFTV_17	770000	1.91254	0.86232	199023	1.20308	0.839765
NSFTV_171	979989	1.84546	0.766769	235583	1.1451	0.896914
NSFTV_172	1.06467e+06	1.83128	0.460756	246550	1.2037	0.879344
NSFTV_173	492530	1.96751	1.56082	165716	1.14377	0.679613
NSFTV_174	568190	1.98394	1.82665	196676	1.10142	0.830482
NSFTV_176	529271	1.95799	1.6408	185239	1.10517	0.798271
NSFTV_177	504065	1.92766	1.64534	176663	1.13187	0.847687
NSFTV_179	530317	1.94615	1.63886	169007	1.11151	0.828139
NSFTV_18	792382	1.90682	1.05775	208188	1.10436	1.02319
NSFTV_180	479671	1.94607	1.64205	159273	1.12672	0.707347
NSFTV_182	516160	1.91007	1.4904	177588	1.09993	0.779418
NSFTV_183	715212	2.01712	1.57624	211403	1.09504	0.910756
NSFTV_184	597460	1.91449	1.54514	186142	1.07739	0.867917
NSFTV_185	678829	1.9848	1.51579	204212	1.06562	0.843069
NSFTV_186	506427	1.94748	1.37989	166995	1.14137	0.678456
NSFTV_187	435204	1.99496	2.08542	170978	1.12623	0.633352
NSFTV_188	573945	1.98897	1.64432	197865	1.14112	0.835346
NSFTV_189	1.00175e+06	1.88399	0.609954	257281	1.20538	0.948105
NSFTV_19	801853	1.88257	1.14118	225478	1.11281	0.957007
NSFTV_190	509259	2.01539	1.95699	186427	1.12595	0.71701
NSFTV_191	620109	1.85928	1.43782	221191	1.14783	0.680641
NSFTV_192	559932	1.92249	1.68687	179474	1.11449	0.908151
NSFTV_193	645628	2.0153	1.74621	205242	1.148	0.880387
NSFTV_195	830420	1.93661	1.16285	216763	1.08741	1.01567
NSFTV_198	606357	1.92008	1.28118	185075	1.12501	0.807904
NSFTV_199	702813	1.97686	1.45942	219873	1.15009	0.88552
NSFTV_200	908792	1.85007	0.875132	230287	1.10869	1.03804
NSFTV_202	692629	1.97045	1.58249	208938	1.06825	0.921195
NSFTV_203	840334	1.87604	1.02438	265005	1.18412	0.786006
NSFTV_205	537283	1.98281	1.89472	183578	1.07295	0.990238
NSFTV_206	662171	1.84331	1.2814	192520	1.07531	0.982838
NSFTV_207	840451	1.8854	0.911204	203676	1.14391	0.932712
NSFTV_208	782741	1.96261	1.249	219233	1.14438	1.01079
NSFTV_209	1.01061e+06	1.86451	0.667476	252312	1.19268	0.859639
NSFTV_21	846038	1.92971	0.98875	218688	1.13621	0.866811
NSFTV_211	611781	1.98583	1.4948	192849	1.10389	0.846478
NSFTV_213	599787	1.96472	1.74182	194516	1.06068	0.853363
NSFTV_214	512251	1.9875	1.8956	187943	1.12563	0.725611
NSFTV_215	737317	1.99993	1.50098	213340	1.11093	0.902254
NSFTV_216	501361	1.97942	1.58535	168109	1.14472	0.680759
NSFTV_217	447479	1.9659	1.9236	171297	1.10453	0.59902
NSFTV_218	440447	1.98282	1.88597	157509	1.09435	0.687788
NSFTV_219	585198	1.9675	1.72692	200231	1.08569	0.974801
NSFTV_220	629537	1.92484	1.64139	196849	1.07866	0.988424
NSFTV_221	658481	1.848	1.35753	207041	1.09672	0.765501
NSFTV_222	865135	1.84097	1.08361	251533	1.17091	0.884534
NSFTV_223	685937	1.97977	1.58322	206082	1.05303	0.906631
NSFTV_224	593200	1.98555	1.75193	190407	1.08498	1.04462
NSFTV_225	557354	1.97357	1.85972	182286	1.08129	0.87866
NSFTV_226	664546	1.98363	1.46819	201853	1.09925	0.85366
NSFTV_227	939880	1.76908	0.658086	216245	1.00708	1.05077
NSFTV_228	762593	1.84878	1.10052	210790	1.13396	1.08471
NSFTV_229	689320	1.94505	1.44883	203394	1.05937	0.880903
NSFTV_23	723585	1.98794	1.49423	223131	1.10925	0.841687
NSFTV_231	1.10034e+06	1.83767	0.635197	255580	1.17835	0.889169
NSFTV_233	482722	1.96474	1.69977	157104	1.12404	0.763976
NSFTV_234	1.10246e+06	1.84418	0.719988	258576	1.17462	0.981425
NSFTV_235	1.00282e+06	1.83832	0.847522	254738	1.17741	0.956656
NSFTV_236	552163	2.00699	1.65028	184848	1.14353	0.802988
NSFTV_237	616489	2.06416	1.67753	203587	1.0837	0.83354
NSFTV_239	756313	1.98852	1.30048	214220	1.09201	0.846554
NSFTV_24	693400	1.94631	1.43637	203587	1.05986	0.884762
NSFTV_240	743879	1.9808	1.32103	215338	1.09022	0.862761
NSFTV_241	900639	1.88949	0.787377	227970	1.17989	0.962473
NSFTV_242	671602	2.00094	1.63147	204366	1.07816	0.839905
NSFTV_243	579447	1.91851	1.57369	187387	1.0939	0.948731
NSFTV_244	846936	2.03689	1.41607	205848	1.11456	1.103
NSFTV_245	649088	1.92105	1.53684	197886	1.09708	0.976462
NSFTV_246	904159	1.84591	0.756703	220011	1.11034	0.947562
NSFTV_247	543075	1.92623	1.65039	171290	1.09039	0.907186
NSFTV_248	572285	1.93232	1.47829	178440	1.106	0.856768
NSFTV_25	683822	1.98647	1.53717	206604	1.06678	0.836456
NSFTV_250	535219	1.92702	1.68403	170647	1.10658	0.933652
NSFTV_251	515295	2.00071	1.78231	180241	1.09361	0.654846
NSFTV_252	874484	1.86128	0.927899	219538	1.11797	0.9267
NSFTV_253	555259	2.01822	1.64316	180688	1.11577	0.619098
NSFTV_254	693245	1.93335	1.09024	225819	1.19327	0.736595
NSFTV_255	1.01088e+06	1.84666	0.823504	265554	1.19061	0.94664
NSFTV_256	590233	1.99313	1.77106	188275	1.10646	0.984168
NSFTV_257	625924	1.94551	1.63732	202283	1.0899	1.06566
NSFTV_259	932313	1.80945	0.778054	230160	1.01655	1.12498
NSFTV_26	690692	1.94755	1.44053	203933	1.06111	0.87613
NSFTV_260	712251	1.8421	1.08013	205329	1.09983	0.875328
NSFTV_261	928745	1.9068	1.0838	256110	1.13287	1.0129
NSFTV_262	885522	1.86118	1.01796	214025	1.05821	1.05246
NSFTV_263	544429	1.91343	1.66799	177083	1.10123	0.83686
NSFTV_264	587539	1.93391	1.73083	192953	1.11345	1.00004
NSFTV_265	581718	1.95326	1.76529	188727	1.07682	0.957698
NSFTV_266	605551	1.98418	1.69609	190439	1.10874	0.915702
NSFTV_267	500086	1.95467	1.60511	156770	1.10606	0.758118
NSFTV_268	595273	1.94994	1.74714	191264	1.07015	1.03651
NSFTV_269	889083	1.88058	0.478778	213212	1.1878	1.04449
NSFTV_27	829634	1.93617	1.16314	217508	1.08848	1.01511
NSFTV_270	521505	1.97912	1.89342	178438	1.07089	0.978606
NSFTV_271	552058	1.92494	1.78929	196246	1.10333	0.944797
NSFTV_272	696278	1.97596	1.41896	220544	1.10993	0.724769
NSFTV_274	604042	1.98163	1.73262	195667	1.10336	0.830673
NSFTV_275	544319	1.95479	1.62992	174756	1.12161	0.84193
NSFTV_277	525938	1.91766	1.46072	166515	1.10236	0.791941
NSFTV_278	614448	1.8488	0.779265	189121	1.1759	0.483622
NSFTV_279	598949	1.9676	1.73015	196352	1.08939	1.04057
NSFTV_280	566892	1.93663	1.42264	194188	1.11916	0.831486
NSFTV_281	491739	1.95644	1.82096	172804	1.09882	0.832847
NSFTV_282	542049	1.92731	1.47199	170464	1.12984	0.826988
NSFTV_283	534523	1.92453	1.52746	170439	1.12822	0.819412
NSFTV_284	1.01277e+06	1.86931	0.614073	245450	1.17716	0.873555
NSFTV_285	690060	2.01186	1.55189	200668	1.09451	0.901154
NSFTV_286	822386	1.95799	1.0741	210312	1.13728	0.869097
NSFTV_287	594640	1.96419	1.69239	185760	1.07995	0.972106
NSFTV_288	624606	1.95398	1.65545	193159	1.09306	1.04041
NSFTV_289	596483	1.95504	1.70107	189765	1.09225	0.994967
NSFTV_29	937169	1.90703	0.83611	243063	1.19757	0.923429
NSFTV_290	503519	1.95387	1.54149	159094	1.12844	0.747498
NSFTV_291	499383	1.95962	1.62757	160996	1.12807	0.757387
NSFTV_292	577695	1.95732	1.64014	179761	1.10181	0.887761
NSFTV_293	916942	1.77008	0.780901	221214	0.999119	1.08768
NSFTV_295	628586	1.95258	1.57198	191379	1.11024	0.91123
NSFTV_296	530336	1.93402	1.58364	188265	1.13215	0.664266
NSFTV_297	528640	1.92031	1.4496	167046	1.10509	0.78961
NSFTV_298	835480	1.89658	0.852809	215659	1.18837	0.916405
NSFTV_299	1.09645e+06	1.8421	0.718674	262657	1.18124	0.958841
NSFTV_3	999587	1.83606	0.705537	251597	1.18225	0.920333
NSFTV_30	723761	1.98211	1.25413	213879	1.15175	0.916434
NSFTV_300	557138	1.93387	1.54257	175033	1.11745	0.808117
NSFTV_301	600328	1.92797	1.70125	178457	1.02953	1.02191
NSFTV_302	591578	1.93044	1.69668	176359	1.02502	1.03813
NSFTV_303	525854	1.9187	1.45678	166704	1.1037	0.791803
NSFTV_304	662415	1.9506	1.26525	220373	1.20258	0.750418
NSFTV_305	527710	1.98661	1.99116	183780	1.06637	0.978734
NSFTV_306	587128	1.94131	1.78364	192468	1.07131	0.980865
NSFTV_307	519671	1.93502	1.66432	167674	1.09672	0.799925
NSFTV_31	473775	1.97761	1.62567	160455	1.14235	0.672099
NSFTV_310	563817	1.98183	1.74376	191972	1.10031	0.763431
NSFTV_311	494306	1.97188	1.54775	160889	1.14467	0.695053
NSFTV_312	940848	1.85127	0.719903	218980	1.1404	1.1875
NSFTV_313	1.00202e+06	1.88507	0.522364	220596	1.19425	0.904148
NSFTV_314	826038	1.86487	0.84662	213683	1.17039	0.944439
NSFTV_315	695997	1.95135	1.44599	223757	1.16018	0.831144
NSFTV_316	757368	1.87609	1.01589	201443	1.14363	0.90035
NSFTV_317	764205	1.84577	1.06598	196746	1.06097	1.09449
NSFTV_318	860106	1.86768	0.862355	214206	1.15627	1.00888
NSFTV_32	507758	1.99167	1.87145	166654	1.10117	0.766106
NSFTV_320	890525	1.82868	0.631425	208712	1.11825	0.980225
NSFTV_322	859177	1.86031	0.754337	212625	1.1653	0.927882
NSFTV_323	756694	1.90249	1.25364	211525	1.12451	0.97973
NSFTV_324	764880	1.89022	1.01855	201100	1.14439	1.03459
NSFTV_325	813408	1.89434	1.03909	236222	1.20208	0.962561
NSFTV_326	769744	1.89141	1.00172	212403	1.19667	0.855333
NSFTV_327	802523	1.87553	1.0903	214169	1.09928	1.07513
NSFTV_328	786628	1.86583	0.931593	205381	1.09961	0.9975
NSFTV_329	783157	1.88883	1.02634	199866	1.12457	1.03933
NSFTV_33	853646	1.89046	0.931052	227151	1.15625	0.989831
NSFTV_330	749707	1.84738	1.1629	201113	1.02963	1.01118
NSFTV_331	802872	1.82452	0.945961	202273	1.06172	1.1174
NSFTV_332	850626	1.88507	0.63272	220799	1.19182	0.891491
NSFTV_333	503293	1.96642	1.77612	162671	1.12036	0.839232
NSFTV_334	544698	1.92483	1.65714	177818	1.07504	0.904821
NSFTV_336	776368	1.88432	1.13251	215402	1.1382	0.969006
NSFTV_337	1.01847e+06	1.8268	0.759409	244602	1.13026	0.996103
NSFTV_338	492183	1.94988	1.57144	162565	1.14372	0.693538
NSFTV_339	967056	1.85019	0.855191	261196	1.15877	0.858583
NSFTV_340	874478	1.77606	0.891908	219699	1.03606	1.249
NSFTV_341	965767	1.87048	0.898759	226571	1.10253	1.07286
NSFTV_342	623949	1.96914	1.44133	199166	1.11002	0.818572
NSFTV_343	589390	1.92051	1.51976	187072	1.10848	1.02792
NSFTV_345	756195	1.83684	1.06995	200533	1.05614	1.04245
NSFTV_346	975650	1.87654	0.902792	225621	1.09825	1.14235
NSFTV_347	707805	1.9714	1.4469	210546	1.08179	0.913421
NSFTV_348	1.11817e+06	1.83988	0.676186	262843	1.18418	0.985034
NSFTV_349	936569	1.87123	0.785051	244821	1.18762	0.877119
NSFTV_352	706183	1.97266	1.5299	209991	1.07988	0.845211
NSFTV_353	803700	1.87846	0.812762	203203	1.12264	1.04356
NSFTV_355	566222	1.94609	1.75281	184332	1.10414	0.85216
NSFTV_356	924869	1.86486	0.961042	254310	1.17075	0.926891
NSFTV_357	860463	1.73971	0.841882	246014	1.10259	1.22389
NSFTV_358	633546	1.98658	1.73194	195451	1.09485	0.93945
NSFTV_36	473292	1.97292	1.80145	160501	1.02557	0.739728
NSFTV_360	886618	1.91332	0.922105	220691	1.18608	1.02055
NSFTV_363	488642	1.98274	1.78123	168234	1.14057	0.727105
NSFTV_364	607996	2.01084	1.58131	191664	1.11693	0.865964
NSFTV_365	472179	1.96921	1.70725	171132	1.08508	0.670627
NSFTV_366	503277	1.95444	1.49511	167041	1.15092	0.693951
NSFTV_368	535128	1.94714	1.72678	165544	1.06476	0.89224
NSFTV_369	956633	1.89825	0.976686	246034	1.12409	1.04108
NSFTV_370	956899	1.84484	0.879641	222700	1.09042	1.15076
NSFTV_371	951574	1.9026	0.893575	227308	1.13871	1.13991
NSFTV_372	795577	1.97057	1.20717	219789	1.14325	0.948889
NSFTV_373	693191	1.82582	1.02301	219514	1.12039	0.694119
NSFTV_375	692322	1.94663	1.44426	203901	1.05987	0.882929
NSFTV_376	519932	1.99267	2.01598	182474	1.05557	0.973155
NSFTV_377	654945	1.96867	1.54645	201427	1.06799	0.801825
NSFTV_378	728494	1.98033	1.38214	212961	1.07958	1.03415
NSFTV_379	684177	1.98281	1.48666	207069	1.0798	0.839015
NSFTV_380	479623	1.9773	1.71555	160639	1.13674	0.702378
NSFTV_381	675131	2.00224	1.60821	204720	1.09838	0.905695
NSFTV_385	923001	1.83752	0.846365	247064	1.16943	0.981073
NSFTV_387	538821	1.93458	1.68598	178268	1.02678	0.785698
NSFTV_388	483326	2.07842	2.04118	159357	1.1357	0.731927
NSFTV_389	572902	1.92816	1.28899	176738	1.09667	0.756395
NSFTV_39	1.01015e+06	1.92074	0.999313	246165	1.12246	1.07268
NSFTV_390	744414	1.894	1.22202	196513	1.14719	0.781548
NSFTV_392	609592	1.92819	1.54257	191108	1.05866	0.827597
NSFTV_394	588708	1.9234	1.56075	186587	1.03552	0.845722
NSFTV_395	681646	2.00576	1.51673	210657	1.08476	0.814058
NSFTV_396	477440	1.98253	1.87093	169253	1.1181	0.683835
NSFTV_397	511430	1.95997	1.62159	180609	1.12619	0.647407
NSFTV_4	677167	2.00692	1.6755	211173	1.11326	0.942497
NSFTV_40	653685	1.99076	1.71858	212831	1.10838	1.07872
NSFTV_41	574745	2.01842	1.89993	191054	1.10973	0.954843
NSFTV_43	915288	1.88744	0.635339	247155	1.21421	0.764786
NSFTV_44	770193	1.90001	1.19437	216902	1.12736	0.95413
NSFTV_45	622174	1.85824	1.43058	221158	1.14526	0.684965
NSFTV_46	672636	1.97878	1.64809	204788	1.05043	0.898943
NSFTV_49	862615	1.84172	0.691036	208032	1.13076	0.973343
NSFTV_5	627120	1.83915	1.24929	225459	1.1399	0.615317
NSFTV_50	769915	1.85776	1.07133	201839	1.04254	1.06944
NSFTV_51	512128	1.95925	1.57594	163435	1.12562	0.74896
NSFTV_52	584550	1.9999	1.71306	175423	1.0763	0.893358
NSFTV_53	627811	1.80554	1.32843	208638	1.09877	0.764744
NSFTV_54	536168	1.96704	1.74698	184705	1.09301	0.847181
NSFTV_55	686827	1.86034	1.28297	198492	1.0846	0.919301
NSFTV_56	513043	1.9674	1.58717	164710	1.1315	0.73672
NSFTV_57	808701	1.8771	0.980369	240632	1.17762	0.792754
NSFTV_58	907437	1.83681	0.953752	219006	1.08851	1.23943
NSFTV_59	651775	1.9861	1.59297	209286	1.08803	1.0005
NSFTV_6	666493	2.00044	1.75017	215125	1.11851	0.917891
NSFTV_60	625053	1.93155	1.37385	191519	1.16102	0.7686
NSFTV_61	792887	1.88653	1.08765	238450	1.16527	0.8127
NSFTV_616	855928	1.86723	0.69625	225268	1.20329	0.74886
NSFTV_618	512183	1.96214	1.70299	176123	1.10707	0.706377
NSFTV_619	489129	1.95467	1.74697	171743	1.10108	0.652201
NSFTV_62	523457	1.95872	1.48415	175582	1.10756	0.751085
NSFTV_620	943816	1.89445	0.731132	224626	1.2123	0.921383
NSFTV_621	454067	1.98662	1.94446	177402	1.14162	0.643447
NSFTV_623	1.0835e+06	1.88677	0.514725	228357	1.20477	0.968575
NSFTV_624	485043	1.96243	1.58721	198437	1.16058	0.538621
NSFTV_625	515449	1.9776	1.56597	195926	1.17005	0.585084
NSFTV_626	960927	1.87987	0.524278	229474	1.19503	1.05636
NSFTV_627	525807	1.95904	1.84088	181986	1.08006	0.735963
NSFTV_629	558352	1.93655	1.77944	184109	1.07666	0.811886
NSFTV_63	529396	1.96611	1.59427	171822	1.13342	0.766908
NSFTV_633	820673	2.06362	1.0805	203681	1.2102	0.862171
NSFTV_634	1.08527e+06	1.90531	0.492231	228198	1.21715	0.978469
NSFTV_64	503547	1.9456	1.73281	157179	1.0822	0.837537
NSFTV_641	471267	1.96314	1.67802	159858	1.13814	0.653485
NSFTV_642	1.05004e+06	1.84028	0.558122	255262	1.19942	0.906674
NSFTV_643	1.28465e+06	1.83349	0.345145	229824	1.15075	1.07116
NSFTV_647	494457	1.98368	1.80674	170692	1.10701	0.713517
NSFTV_65	692679	1.94785	1.44194	203812	1.06014	0.880737
NSFTV_651	787813	1.84999	0.949217	206463	1.13197	1.05821
NSFTV_66	738257	1.99864	1.23775	209877	1.17825	0.852121
NSFTV_67	561854	1.93152	1.53158	170189	1.11751	0.91419
NSFTV_68	676793	1.89993	0.989869	223750	1.21172	0.614169
NSFTV_7	510080	1.99544	1.8601	178455	1.10469	0.72052
NSFTV_70	707603	2.02738	1.62401	212841	1.08365	0.923502
NSFTV_71	934527	1.91309	0.491421	210446	1.21834	0.864768
NSFTV_72	930844	1.87705	0.567665	207581	1.19508	0.925379
NSFTV_73	814110	1.94533	1.21702	216469	1.08811	0.988506
NSFTV_74	979936	1.83875	0.56384	220874	1.18311	0.981383
NSFTV_75	715412	2.00879	1.47113	201867	1.08119	0.924677
NSFTV_76	971167	1.87268	0.461606	214099	1.20045	0.921018
NSFTV_77	750542	1.86397	1.11747	212676	1.06696	1.00252
NSFTV_78	988957	1.86828	0.867554	229479	1.1013	1.11536
NSFTV_79	508191	1.94101	1.50506	169331	1.0803	0.730483
NSFTV_8	654151	2.02575	1.65203	210621	1.12624	0.815119
NSFTV_80	664697	1.95879	1.46155	199168	1.12428	0.932115
NSFTV_81	865190	1.83237	0.673803	215384	1.15045	0.990163
NSFTV_83	509972	1.96097	1.63089	157132	1.11118	0.763799
NSFTV_84	673144	2.00032	1.59774	203817	1.09982	0.908278
NSFTV_85	847483	1.90906	0.983036	213164	1.14309	0.995124
NSFTV_86	523675	1.93587	1.59351	181339	1.10202	0.734648
NSFTV_87	585646	1.97763	1.81013	207116	1.12623	1.03196
NSFTV_88	658762	1.99949	1.77079	209074	1.10117	0.888706
NSFTV_89	733888	1.98559	1.39043	215133	1.16077	0.913787
NSFTV_9	585668	1.95945	1.66189	176334	1.06733	0.92518
NSFTV_90	971838	1.8824	0.745674	240279	1.17737	0.956289
NSFTV_92	654968	1.9808	1.61858	198995	1.05654	0.828002
NSFTV_93	605450	1.86171	1.42775	213834	1.12401	0.683454
NSFTV_94	474161	1.98765	1.72709	159539	1.12904	0.691111
NSFTV_96	665840	2.00482	1.59703	190247	1.10996	1.08621
NSFTV_97	813516	1.93368	1.06547	221401	1.11692	0.868858
NSFTV_98	494112	1.96461	1.76308	168929	1.09427	0.698438
NSFTV_99	692409	2.03468	1.5681	211385	1.09349	0.833843
